# Integrating multi-modal transcriptomics identifies cellular subtypes with distinct roles in PDAC progression

**DOI:** 10.1101/2025.02.11.637627

**Authors:** Jun Wu, Tenghui Dai, Ziyue Li, Meng Pan, Wei Zhang, Hao Chen, Guansheng Zheng, Li Qiao, Qizhou Lian, Yang Liu, Jierong Chen

## Abstract

**Background:** Pancreatic ductal adenocarcinoma (PDAC) features a complex tumor microenvironment (TME) that significantly influences patient outcomes. Understanding the TME’s cellular composition and interactions is crucial for identifying therapeutic targets to improve treatment.

**Methods:** We performed an integrative analysis combining 88 single-cell RNA sequencing (scRNA-seq) samples with 187,520 cells, 20 Visium spatial transcriptomics (ST-seq) samples with 67,933 spots, and 1383 bulk RNA-seq samples and 2 Xenium high-resolution ST-seq samples with 307,679 cells, to delineate and characterize distinct subpopulations of fibroblasts, macrophages, T/NK cells, and B/plasma cells within the PDAC microenvironment. Correlations among major cell types across 12 PDAC datasets were assessed through gene set variation analysis (GSVA). Kaplan-Meier survival analysis was used to evaluate the prognostic significance of cell subtypes. Furthermore, multiplex immunohistochemistry (mIHC) and the Xenium platform was utilized to validate cellular interactions in human PDAC tissues at both protein and RNA levels.

**Results:** Six fibroblast subtypes and eight macrophage/monocyte subtypes were identified. POSTN ^high^ fibroblasts and SPP1 ^high^ macrophages highly infiltrated tumor tissues and were associated with poor prognosis. Most immune cell subtypes mediate adverse prognoses, except for CCL4 ^high^ CD8+ T _EFF_ cells and IGHG1 ^high^ plasma cells, which are linked to favorable outcomes. ST-seq revealed spatial colocalization of POSTN ^high^ Fibro and SPP1 ^high^ Macro cells, as well as CCL4 ^high^ CD8+ T _EFF_ and IGHG1 ^high^ plasma cells. These findings were corroborated by mIHC and validated using Xenium spatial transcriptomics with single-cell resolution, which confirmed the expression and spatial proximity of these markers at both the gene and protein levels.

**Conclusion:** This integrative analysis of the PDAC TME underscores the prognostic importance of POSTN ^high^ fibroblasts and SPP1 ^high^ macrophages, while also highlighting the protective roles of CCL4 ^high^ CD8+ T _EFF_ cells and IGHG1 ^high^ plasma cells. These insights could improve PDAC treatment strategies.
