## supplemental tables S1-S6 for "Integrating multi-modal transcriptomics identifies cellular subtypes with distinct roles in PDAC progression"

### Sheet: S1
Table S1 Statistics of the sources of scRNA-seq data
Cohorts	Site	Numbers
CRA001160	PDAC primary	24
	Normal pancreas	11
GSE154778	PDAC primary	10
	Liver metastases	6
GSE155698	PDAC primary	17
	Adjacent	3
GSE197177	PDAC primary	3
	Liver metastases	4
	Normal pancreas	1
GSE212966	PDAC primary	6
	Adjacent	3

### Sheet: S2
Table S2 Statistics of the sources of ST-seq data
Cohorts	Numbers	Sample	Spot count
GSE233293	3	PDAC1	1684
		PDAC2	879
		PDAC3	996
GSE202740	2	PDAC4	3794
		PDAC5	3217
HTAN PDAC	15	PDAC6	2295
		PDAC7	4045
		PDAC8	3079
		PDAC9	4067
		PDAC10	3077
		PDAC11	3130
		PDAC12	3880
		PDAC13	3923
		PDAC14	4054
		PDAC15	3927
		PDAC16	4447
		PDAC17	4770
		PDAC18	3962
		PDAC19	3928
		PDAC20	4779

### Sheet: S3
Table S3 Statistics of the sources of bulk RNA-seq data
Databases	Accession ID	Numbers of tumor sample
GEO	GSE21501	102
	GSE28735	45
	GSE62452	69
	GSE71729	191
	GSE78229	50
	GSE91035	25
	GSE102238	50
	GSE183795	139
	GSE224564	175
ICGC	PACA-AU	92
	PACA-CA	264
TCGA	PAAD	181

### Sheet: S4
Cell type	genelist
Epithelial	EPCAM	KRT8
Macro/Mono	CD68	MARCO	CD14	S100A8
Fibrobalst	COL1A1	DCN
T/NK	CD3D	CD3E	CD3G	NKG7	GNLY
Endothelial	PECAM1	VWF
Pericyte	RGS5	ACTA2	CSPG4
B/Plasma	CD79A	MS4A1	IGLC2	IGHA1
Mast	CPA3	KIT
Dendritic	CD1C
Cell type	genelist
Fibro_c1	MMP11	POSTN	COL11A1	COL1A1	FN1	COL1A2	COL12A1	COL3A1	CTHRC1	COL5A2
Fibro_c2	CFD	APOD	PTGDS	C7	PLA2G2A	MGP	GSN	SFRP4	C3	ADH1B
Fibro_c3	CST1	CXCL14	IGFBP3	MATN3	COMP	SLC6A6	ITGBL1	IGFBP5	CST4	C1QTNF3
Fibro_c4	APOE	TFPI2	KRT8	KRT18	C3	CCL2	HMOX1	CCDC71L	TM4SF1	HSPA6
Fibro_c5	GAPDH	PGK1	FXYD5	ENO1	TGFBI	FN1	MT1E	SERPINA1	LYZ	TIMP1
Fibro_c6	CCL19	CCL21	PI15	SOD3	APOE	TNC	ADIRF	CFH	MT1M	C10orf10
Cell type	genelist
Macro_c1	CCL3L1	CCL4	CCL3	CCL4L2	CCL20	IL1B	CXCL3	CXCL2	CXCL8	EREG
Macro_c2	CCL18	APOC1	APOE	ACP5	FTL	GCHFR	MARCO	CTSD	NUPR1	CHIT1
Macro_c3	HLA-DPA1	HLA-DPB1	CD74	SEPP1	RGS1	HLA-DRA	HLA-DQA1	HLA-DQB1	C1QC	INS
Macro_c4	SPP1	CSTB	FBP1	FN1	FABP5	CCL2	CHI3L1	MMP12	MMP9	FXYD2
Macro_c5	S100A8	S100A9	S100A12	IFITM2	CSF3R	MNDA	SELL	CXCR2	GCA	FAM65B
Macro_c6	G0S2	FCGR3B	NAMPT	IFITM2	CSF3R	SMCHD1	SLC25A37	MXD1	PTGS2	CXCL8
Macro_c7	FCN1	LYZ	S100A4	LGALS2	COTL1	AP1S2	FGL2	TIMP1	THBS1	RP11-1143G9.4
Macro_c8	MT1G	MT1H	MT1M	MT1X	MT1F	MT2A	MT1E	MT1A	HMOX1	SELENOP
Cell type	genelist
T_c0	LTB	EEF1G	RPL17	RPL36A	LDHB	CCR7	EEF1B2	RPS6	GLTSCR2	RPL22
T_c1	RPS8	RPS21	RPL7	RPL31	RPL4	RPS3A	RPL34	RPL3	GNB2L1	RPS17
T_c2	GZMK	CD8A	CCL5	GZMA	CD8B	CST7	ITM2C	APOBEC3G	CRTAM	HLA-DPB1
T_c3	HCST	GZMM	COTL1	CD3G	CMC1	ATP5E	CD2	PTPRCAP	CD52	KLRC1
T_c4	HSPA6	HSPA1A	HSPA1B	DNAJB1	HSP90AA1	HSPH1	HSPD1	HSPE1	ZFAND2A	HSP90AB1
T_c5	HSPB1	JUN	DNAJA1	UBC	CACYBP	DUSP1	UBB	BAG3	PPP1R15A	JUND
T_c6	GNLY	NKG7	GZMB	CCL3	PRF1	FGFBP2	KLRD1	TYROBP	GZMH	FCGR3A
T_c7	GZMA	CTSW	CST7	CLIC3	HOPX	SPON2	CCL4	FCER1G	CCL5	KLRF1
T_c8	MT2A	MT1X	MT1E	MT1G	MT1F	HSP90AB1	JUND	SLC30A1	ZFP36	RGCC
T_c9	LMNA	CREM	MCL1	HSPE1	HSPD1	EZR	FAM177A1	FTH1	VIM	ANXA1
T_c10	CCL4	CCL4L2	IFNG	CCL5	GZMK	CCL3L1	CRTAM	TNFSF9	CD8A	KLRK1
T_c11	CST7	CD8B	FOSB	GZMH	TNF	DUSP2	NR4A2	XCL2	CD69	ID2
T_c12	TNFRSF4	BATF	IL2RA	TNFRSF18	TIGIT	IL32	CARD16	CTLA4	PMAIP1	LTB
Cell type	genelist
B_c0	RACK1	EEF1G	RPS17	CD69	GAS5	ATP5F1E	RPL17	NR4A2	CD83	SNHG6
B_c1	GNB2L1	GLTSCR2	NBEAL1	RPSAP58	PTPRCAP	CD74	CD52	RP5-887A10.1	RPL31	RPL7
B_c2	IGJ	XBP1	DERL3	MZB1	SSR4	FKBP11	FKBP2	PRDX4	ITM2C	SEC11C
B_c3	TCL1A	ACTG1	ACTB	PFN1	CORO1A	CFL1	ARPC2	MARCKSL1	GAPDH	UCP2
B_c4	IGHG4	IGKV1-39	IGHG1	IGHG2	CYTOR	IGHG3	IGKC	IGKV4-1	IGLC1	MT1X
B_c5	IGLL5	IGJ	VIMP	FKBP2	XBP1	FKBP11	MZB1	DERL3	ITM2C	SSR4
B_c6	JCHAIN	IGHA1	IGKC	IGHA2	HSPA6	HSPA1A	HSPA1B	DNAJB1	HSP90AA1	IGHM
B_c7	STMN1	HMGB2	TUBB	TUBA1B	H2AFZ	HMGN2	GAPDH	HMGB1	ACTB	HIST1H4C
B_c8	IGHG4	IGHG1	IGLC3	CYTOR	IGHG2	IGLC2	IGHG3	JCHAIN	IGLV1-40	IGLC1
B_c9	IGLC3	IGHA1	JCHAIN	IGHA2	IGLC2	MT1G	IGLC1	MT1X	MT1M	MT2A

### Sheet: S5
	Regulon	Fibro_c1	Fibro_c2	Fibro_c3	Fibro_c4	Fibro_c5	Fibro_c6
	ARID3A(+)	0.0541009	0.0504667	0.0530358	0.0571984	0.0523929	0.0504901
	ARNT2(+)	0.0375255	0.031669	0.0345399	0.0369294	0.0390208	0.040816
	ATF2(+)	0.0641942	0.052758	0.0637575	0.0523908	0.053602	0.05335
	ATF3(+)	0.336133	0.361237	0.336043	0.333681	0.325535	0.283294
	ATF4(+)	0.120396	0.134959	0.11898	0.12458	0.114616	0.117915
	ATF5(+)	0.0236232	0.0216887	0.0222224	0.0259897	0.04033	0.032932
	ATF6(+)	0.0562759	0.0856912	0.0538263	0.0742345	0.0643573	0.068876
	BACH1(+)	0.0879818	0.0814947	0.0833201	0.0807623	0.0813672	0.0814726
	BACH2(+)	0.0571304	0.0609119	0.050469	0.0632809	0.0544526	0.055342
	BCLAF1(+)	0.0775928	0.0724596	0.0786759	0.070227	0.068353	0.0685229
	BPTF(+)	0.210425	0.192462	0.218496	0.162117	0.141019	0.123192
	BRCA1(+)	0.0796581	0.0703308	0.0780672	0.0731399	0.082761	0.0704545
	CDX2(+)	0.192606	0.219157	0.206141	0.217121	0.194067	0.243559
	CEBPA(+)	0.0700078	0.136571	0.0773935	0.105974	0.0744943	0.0988797
	CEBPB(+)	0.226021	0.281379	0.219729	0.235244	0.231826	0.206951
	CEBPD(+)	0.1794	0.335887	0.200704	0.253407	0.177788	0.265728
	CEBPG(+)	0.0537588	0.059582	0.0470527	0.0555362	0.0654695	0.0632784
	CHD1(+)	0.0825903	0.105232	0.0815371	0.0948458	0.0852359	0.0963814
	CLOCK(+)	0.0376745	0.0292362	0.0338766	0.0343752	0.0357952	0.0188447
	CREB1(+)	0.0426618	0.0385311	0.0421006	0.0394621	0.0370922	0.0391511
	CREB3(+)	0.0489751	0.0415459	0.0489438	0.0442823	0.0516356	0.0392494
	CREB3L1(+)	0.106665	0.0859159	0.10463	0.0849346	0.0914376	0.0823527
	CREB3L2(+)	0.0853164	0.0735174	0.0841274	0.0717646	0.0751698	0.0718534
	CREB5(+)	0.0534534	0.0795864	0.0504259	0.077152	0.0616618	0.075655
	CREM(+)	0.0647404	0.0852515	0.0659374	0.0777529	0.0694593	0.0784277
	CRX(+)	0.234152	0.234666	0.227	0.222171	0.229425	0.217535
	DBP(+)	0.058322	0.110148	0.0905224	0.0865392	0.0662449	0.0986992
	DDIT3(+)	0.06535	0.0713583	0.0569871	0.0618515	0.0658044	0.0436852
	DIDO1(+)	0.0749909	0.0786431	0.086447	0.0674112	0.0568245	0.0469415
	DLX1(+)	0.0332733	0.0364492	0.0374256	0.0370924	0.0398822	0.0365485
	DLX2(+)	0.0878058	0.0886405	0.0868748	0.0868192	0.0961687	0.092043
	DLX5(+)	0.0867778	0.0725298	0.0995409	0.0704414	0.0803406	0.0622089
	DRAP1(+)	0.172982	0.15489	0.172313	0.155204	0.167213	0.15449
	E2F1(+)	0.0608664	0.0601975	0.0625808	0.0573313	0.0635257	0.0599859
	E2F6(+)	0.0328742	0.0488232	0.0338371	0.0445433	0.0370137	0.0370292
	E2F7(+)	0.0413556	0.0332272	0.0374879	0.0403767	0.0499247	0.0340213
	E2F8(+)	0.0870077	0.0691755	0.0546141	0.0881457	0.125623	0.0779896
	EBF1(+)	0.0678071	0.128673	0.0728766	0.0957686	0.0605133	0.0983434
	EBF2(+)	0.0716578	0.109362	0.0759118	0.0843715	0.0637147	0.0927535
	EGR1(+)	0.0899246	0.0940034	0.0909749	0.0871782	0.0849135	0.0825819
	EGR2(+)	0.0699068	0.0899152	0.082358	0.0763816	0.0649495	0.0767268
	EGR3(+)	0.0818546	0.0948324	0.0810427	0.0842784	0.0746824	0.0815517
	ELF1(+)	0.0712329	0.0884871	0.0725235	0.0756087	0.0667494	0.0783346
	ELF2(+)	0.0391932	0.0396897	0.0389618	0.0413408	0.0399936	0.0398477
	ELF3(+)	0.0531407	0.0576321	0.0550639	0.0636294	0.0629282	0.0657136
	ELK4(+)	0.0473558	0.0499845	0.0480698	0.0490175	0.0459205	0.0483526
	EOMES(+)	0.0471614	0.0300649	0.0330971	0.0352524	0.0441719	0.0192616
	EP300(+)	0.0723401	0.071687	0.0720736	0.0685877	0.0654306	0.0690726
	ERG(+)	0.0103823	0.0138334	0.0104941	0.0138315	0.0178301	0.0282723
	ETS1(+)	0.0698837	0.0767087	0.0660891	0.0741416	0.0692348	0.0740671
	ETS2(+)	0.0644643	0.0671388	0.0641745	0.0688622	0.0674696	0.0724855
	ETV1(+)	0.0820958	0.0642758	0.0855674	0.0613915	0.0638595	0.0551342
	ETV4(+)	0.0637237	0.0574209	0.0569644	0.0620505	0.0751749	0.0663705
	ETV5(+)	0.0703614	0.0722784	0.069098	0.0726123	0.0745293	0.076982
	ETV7(+)	0.0580116	0.0478085	0.0505338	0.0591903	0.0594312	0.0674492
	FEV(+)	0.0886486	0.111564	0.0980592	0.111515	0.0958904	0.0998664
	FLI1(+)	0.0391678	0.0438938	0.035492	0.0480605	0.0402744	0.0528515
	FOS(+)	0.337201	0.396793	0.345179	0.34596	0.322056	0.305562
	FOSB(+)	0.382065	0.425991	0.386614	0.38608	0.365664	0.365835
	FOSL1(+)	0.0775083	0.104153	0.0751499	0.101922	0.0832894	0.0976761
	FOXA2(+)	0.0229768	0.0247844	0.0217561	0.0290262	0.0333325	0.0270133
	FOXA3(+)	0.00664121	0.0114591	0.00712277	0.0139565	0.0118249	0.0226909
	FOXC1(+)	0.00707316	0.0169545	0.00837325	0.0233956	0.00886392	0
	FOXC2(+)	0.0712132	0.0681213	0.0702373	0.0655223	0.0724819	0.0636979
	FOXF1(+)	0.0458207	0.0680879	0.0543986	0.0548752	0.0397787	0.0488519
	FOXF2(+)	0.0668086	0.0867215	0.0916985	0.0759009	0.0661054	0.092287
	FOXO3(+)	0.081083	0.125606	0.0852841	0.100679	0.0768054	0.0992763
	GABPB1(+)	0.0297091	0.0365756	0.0253531	0.0428699	0.0338118	0.0409354
	GATA1(+)	0.050002	0.0479129	0.0481619	0.0512676	0.0698771	0.0563189
	GATA2(+)	0.0170603	0.0152484	0.0183276	0.0167032	0.0224878	0.0206636
	GATA3(+)	0.131724	0.0284491	0.0950454	0.0440726	0.0711399	0.0286182
	GATA4(+)	0.089652	0.0808038	0.0801384	0.0762757	0.0748304	0.0710401
	GATA5(+)	0.0138855	0.0459001	0.0238627	0.0377479	0.0190583	0.0431663
	GATAD1(+)	0.0753896	0.0890413	0.0813227	0.0834841	0.0669673	0.0922401
	GBX2(+)	0.0872662	0.0949289	0.119786	0.090091	0.0843357	0.0864178
	GCM1(+)	0.0846793	0.0965255	0.0854711	0.081737	0.0782505	0.0761437
	GFI1(+)	0.0167169	0.0383233	0.0249617	0.0299318	0.0264167	0.0226773
	GFI1B(+)	0.053622	0.0751014	0.0495638	0.0782953	0.0579354	0.0448769
	GLI3(+)	0.122146	0.0786696	0.120668	0.0717029	0.0805239	0.0575588
	GLIS1(+)	0.00733384	0.00650526	0.00819944	0.0109929	0.0117742	0.0080051
	GMEB2(+)	0.0905984	0.066252	0.0816676	0.0693982	0.0703602	0.0908574
	GTF2I(+)	0.196848	0.131501	0.205225	0.109122	0.119707	0.0989995
	HDX(+)	0.0278555	0.045211	0.0265318	0.0430611	0.0283289	0.0457611
	HES5(+)	0.137196	0.125593	0.136101	0.126805	0.142071	0.11557
	HEY2(+)	0.107238	0.0767953	0.104297	0.0727877	0.0747208	0.0726577
	HEYL(+)	0.156606	0.159142	0.165609	0.159867	0.124448	0.17022
	HIC1(+)	0.0634847	0.0903307	0.0664464	0.0747259	0.0597387	0.0756688
	HLTF(+)	0.0467668	0.0542561	0.043788	0.048842	0.0367468	0.0553119
	HMGA1(+)	0.0823442	0.0800061	0.0780097	0.0882848	0.094088	0.085203
	HMGA2(+)	0.060297	0.0521227	0.0561111	0.0554333	0.0770796	0.058308
	HNF1A(+)	0.0671831	0.052536	0.0682952	0.0466674	0.0587452	0.0457965
	HNF1B(+)	0.0358064	0.0588714	0.0364916	0.0644815	0.0513413	0.0931866
	HNF4A(+)	0.0273996	0.0260189	0.0266608	0.0322877	0.0383666	0.0358443
	HNF4G(+)	0.0401148	0.0357891	0.037149	0.0394951	0.0466208	0.04609
	HOXA13(+)	0.0495736	0.0445304	0.0490634	0.050866	0.0586941	0.0456636
	HOXA3(+)	0.014172	0.0175208	0.0159137	0.0218774	0.0163271	0.020198
	HOXA4(+)	0.0696733	0.0685117	0.0727632	0.0702277	0.0644171	0.0649526
	HOXA9(+)	0.0126708	0.0136541	0.0115923	0.0180431	0.0167497	0.0238973
	HOXB2(+)	0.0994835	0.0809522	0.103803	0.0811444	0.085925	0.0799358
	HOXB5(+)	0.0610772	0.0601087	0.0680823	0.0585534	0.0503717	0.0578193
	HOXC10(+)	0.0446319	0.0486001	0.052153	0.0509186	0.0483504	0.0337896
	HOXC6(+)	0.0252852	0.0134901	0.0331644	0.0121854	0.0126933	0.013501
	HSF1(+)	0.178398	0.193227	0.1613	0.170775	0.0937339	0.147285
	IKZF1(+)	0.0359265	0.0444965	0.0346642	0.0422583	0.0413659	0.0464429
	ILF2(+)	0.125091	0.117556	0.1227	0.122144	0.126184	0.118833
	ING4(+)	0.0618475	0.0604225	0.0620474	0.0607308	0.0690491	0.0597823
	IRF1(+)	0.264071	0.323706	0.26345	0.284322	0.264356	0.265015
	IRF4(+)	0.0053918	0.0101182	0.00755135	0.0100673	0.00895584	0.025841
	IRF5(+)	0.0433549	0.0430031	0.0438846	0.0482042	0.0562301	0.0524153
	IRF6(+)	0.0377581	0.0328633	0.037403	0.0400215	0.0493485	0.0471037
	IRF7(+)	0.0945913	0.0773316	0.0892087	0.0777443	0.0862697	0.0762029
	IRF8(+)	0.033883	0.0368583	0.0331612	0.039267	0.0425887	0.0466666
	IRX4(+)	0.00196395	0.00447201	0.00158931	0.00344404	0.00445597	0
	ISL2(+)	0.0791504	0.172757	0.140228	0.131416	0.0774481	0.044275
	JUN(+)	0.37042	0.41206	0.371662	0.366087	0.354463	0.325521
	JUNB(+)	0.149567	0.187486	0.153196	0.164269	0.146679	0.15406
	JUND(+)	0.102876	0.111403	0.102411	0.104088	0.100018	0.100983
	KLF10(+)	0.0872691	0.0836446	0.0860405	0.0799739	0.0813824	0.0768205
	KLF12(+)	0.0645386	0.0646198	0.0702652	0.0560658	0.053078	0.045688
	KLF13(+)	0.0792146	0.0803023	0.0788095	0.0742217	0.0734839	0.0748326
	KLF2(+)	0.093609	0.096411	0.0974742	0.0891328	0.0892383	0.0853872
	KLF3(+)	0.0752153	0.0741493	0.0723112	0.0724561	0.0713948	0.0683817
	KLF4(+)	0.0936402	0.118871	0.0926285	0.108235	0.0981149	0.110647
	KLF5(+)	0.0768907	0.0879889	0.072471	0.0887838	0.0774065	0.0805065
	KLF6(+)	0.0897415	0.0912084	0.0871351	0.0906535	0.0888213	0.0875859
	KLF9(+)	0.0874297	0.109351	0.0896044	0.0960812	0.0829174	0.0950828
	KMT2B(+)	0.0130972	0.0267348	0.0158963	0.0238409	0.0138249	0.0394299
	LEF1(+)	0.187753	0.088744	0.206705	0.0837001	0.114273	0.072289
	LHX1(+)	0.318773	0.322055	0.32164	0.323441	0.338226	0.344279
	LHX2(+)	0.0408777	0.0391355	0.0424967	0.038061	0.0392533	0.0261521
	LHX6(+)	0.0438455	0.072529	0.0530319	0.0712705	0.0526821	0.0835252
	LTF(+)	0.00958855	0.0288141	0.00929957	0.0327395	0.021688	0.0394462
	MAF(+)	0.0812216	0.0651433	0.0783489	0.0629806	0.0643052	0.0571687
	MAFA(+)	0.0645655	0.107055	0.0612038	0.09428	0.0677115	0.107113
	MAFF(+)	0.0940457	0.126168	0.0938095	0.113368	0.0956944	0.112383
	MAFG(+)	0.0665169	0.0846395	0.060452	0.099739	0.0712837	0.0786733
	MAFK(+)	0.0758628	0.0831406	0.0724253	0.0825184	0.0724792	0.0884891
	MAGEF1(+)	0.046842	0.0302949	0.0460396	0.0314136	0.0392908	0.0327878
	MAX(+)	0.0639176	0.0872148	0.0650353	0.0701756	0.0488659	0.0689399
	MBD2(+)	0.0900964	0.0852159	0.0877621	0.0809869	0.0837981	0.0772781
	MECP2(+)	0.055671	0.0635604	0.0581133	0.0587156	0.0549237	0.0610071
	MEIS2(+)	0.0320533	0.0502951	0.0334242	0.0310817	0.0168919	0.0677724
	MEOX1(+)	0.0609286	0.0682942	0.0783364	0.0610342	0.055388	0.0595503
	MNX1(+)	0.0121968	0.0425155	0.0159081	0.0468921	0.0238543	0.0496138
	MTF1(+)	0.0946719	0.0808693	0.0958139	0.0744035	0.0713402	0.06669
	MXD4(+)	0.0835837	0.0622588	0.0808666	0.0597683	0.0645833	0.0477405
	MXI1(+)	0.0791213	0.0800811	0.0801272	0.074798	0.0803876	0.0606165
	MYB(+)	0.0462356	0.0369687	0.0421095	0.0384016	0.051991	0.0476446
	MYBL1(+)	0.0345753	0.0310188	0.0351078	0.0335417	0.0356142	0.0359983
	MYC(+)	0.0782508	0.116634	0.0762655	0.101609	0.0827258	0.104499
	MYF6(+)	0.0193149	0.0297202	0.0222435	0.0333339	0.0270224	0.0285793
	MZF1(+)	0.0680939	0.0738671	0.0708639	0.0713979	0.0701586	0.0633689
	NANOG(+)	0.133173	0.157436	0.137478	0.150767	0.126158	0.160378
	NFE2L1(+)	0.0828569	0.0742503	0.0831735	0.0665463	0.0691134	0.0676794
	NFE2L2(+)	0.102817	0.138394	0.10568	0.118184	0.100602	0.123539
	NFIA(+)	0.0864456	0.110114	0.0900906	0.0929806	0.0776455	0.0933606
	NFIC(+)	0.0829548	0.0830232	0.0842044	0.0771981	0.0736174	0.0774272
	NFIL3(+)	0.0789837	0.111335	0.0782825	0.0980568	0.0856432	0.09944
	NFKB1(+)	0.0504484	0.0794943	0.0517418	0.0724424	0.0592207	0.0788857
	NFYA(+)	0.0264405	0.0373024	0.0233988	0.0348793	0.0440143	0.0447209
	NFYC(+)	0.04756	0.0461162	0.0491077	0.0468298	0.0470441	0.0490724
	NR1I2(+)	0.022291	0.0219972	0.0219959	0.028443	0.0322973	0.0336294
	NR2C2(+)	0.0710768	0.0533394	0.0706983	0.0536715	0.0539078	0.0561034
	NR2F1(+)	0.145562	0.285185	0.211181	0.196689	0.114751	0.191023
	NR2F6(+)	0.120445	0.111092	0.134897	0.111173	0.110806	0.138115
	NR3C1(+)	0.0503468	0.0818097	0.0647423	0.0609121	0.04304	0.0703459
	NR5A2(+)	0.030314	0.0394921	0.0332876	0.038729	0.0396102	0.0396483
	NRL(+)	0.0580288	0.0159444	0.0434172	0.00962869	0.022251	0.0132257
	OVOL1(+)	0.0512498	0.0524544	0.0492012	0.0525185	0.0571143	0.0528298
	OVOL2(+)	0.0123143	0.0148338	0.0150023	0.022865	0.0350818	0.0268619
	PATZ1(+)	0.0805294	0.0771902	0.0806067	0.0756485	0.0784945	0.0805837
	PAX1(+)	0.143295	0.130714	0.134712	0.127705	0.135235	0.134865
	PAX7(+)	0.0875787	0.116165	0.0783823	0.131433	0.110289	0.109668
	PBX1(+)	0.0828659	0.21915	0.113284	0.174623	0.0784504	0.192144
	PDX1(+)	0.0340165	0.059213	0.0545765	0.0605397	0.0407805	0.0717215
	PITX1(+)	0.0496098	0.0582771	0.0505297	0.0597423	0.0598201	0.0621676
	PITX2(+)	0.0858997	0.0539763	0.0987838	0.0655974	0.0641031	0.04166
	POU2AF1(+)	0.0290731	0.0301892	0.0343458	0.0283189	0.0284471	0.0167149
	POU2F3(+)	0.0595939	0.0212614	0.0508529	0.0231183	0.0259145	0.0119085
	POU3F2(+)	0.0422239	0.0447615	0.040194	0.0524399	0.0539293	0.0562219
	POU5F1(+)	0.0293284	0.0358535	0.040059	0.0410194	0.0370219	0.0252214
	POU6F2(+)	0.00286726	0.00295355	0.00186042	0.00453787	0.00578343	0.00988831
	PPARG(+)	0.00769978	0.0136247	0.00994308	0.0183778	0.0159473	0.0246212
	PRDM16(+)	0.00325003	0.0020429	0.000647807	0.00540481	0.0097392	0
	PRRX2(+)	0.102328	0.0863938	0.10262	0.0815523	0.0908143	0.078117
	PURA(+)	0.0867477	0.0780336	0.0875878	0.073868	0.0756404	0.0720307
	RFX5(+)	0.0274518	0.0355298	0.0316825	0.0333883	0.0332198	0.0393897
	RFXANK(+)	0.0535057	0.0361719	0.0488234	0.0425665	0.0584253	0.035848
	RORC(+)	0.00379674	0.00445693	0.00368825	0.0117859	0.00751876	0.00819288
	RUNX3(+)	0.0240413	0.0235989	0.0237469	0.0259635	0.0285905	0.0274716
	RXRA(+)	0.0496001	0.0710204	0.0573976	0.0622971	0.0455377	0.0642703
	RXRB(+)	0.0884739	0.0900406	0.0897298	0.085494	0.0896521	0.0890879
	SALL4(+)	0.125324	0.0699965	0.119836	0.0662079	0.0821754	0.0541626
	SIRT6(+)	0.0655747	0.0662245	0.0577196	0.0926031	0.0476595	0.112957
	SIX1(+)	0.0261459	0.0358583	0.032763	0.0338339	0.0277358	0.0300553
	SIX5(+)	0.0510951	0.0423173	0.0536951	0.0440005	0.0440676	0.0370833
	SMAD5(+)	0.0752103	0.0662242	0.0742871	0.0636868	0.0627572	0.0601777
	SMAD9(+)	0.0627742	0.0664023	0.066	0.0554845	0.05165	0.0673871
	SOX10(+)	0.0197451	0.0196282	0.0197696	0.0209841	0.0257052	0.019729
	SOX13(+)	0.00054125	0.00523296	0.00167514	0.00330691	0.0015338	0.0017872
	SOX2(+)	0.00515292	0.00947868	0.00483671	0.00845175	0.0132359	0.0122311
	SOX9(+)	0.106188	0.0682403	0.103336	0.0773825	0.130647	0.114874
	SP1(+)	0.0555398	0.0565323	0.0556724	0.0558912	0.0518437	0.0562521
	SP2(+)	0.0661032	0.0609271	0.0691273	0.0539573	0.0511152	0.0620928
	SP3(+)	0.0823059	0.077179	0.0810656	0.0723517	0.0724732	0.06907
	SP4(+)	0.0442007	0.0583198	0.0459007	0.0538934	0.0482699	0.0465908
	SPDEF(+)	0.0666304	0.0647061	0.0647447	0.0701835	0.0819423	0.0861986
	SPI1(+)	0.0446891	0.0457777	0.04333	0.0485272	0.0526881	0.0514805
	SPIB(+)	0.00809242	0.0125997	0.0121511	0.0214146	0.0243832	0.0304259
	SREBF1(+)	0.0257992	0.035567	0.0303141	0.0317107	0.0250269	0.0294717
	SREBF2(+)	0.0541678	0.0606011	0.0547538	0.0656806	0.0598887	0.0701666
	SRF(+)	0.104684	0.0924507	0.104894	0.0856507	0.0864269	0.0822436
	STAT1(+)	0.0619104	0.0545094	0.0590154	0.0538212	0.0548939	0.0508465
	STAT2(+)	0.0906495	0.0655614	0.0840312	0.0662241	0.0666995	0.0644165
	STAT5A(+)	0.00517258	0.0067085	0.00573393	0.00761783	0.00866408	0
	STAT6(+)	0.118372	0.143276	0.116862	0.145374	0.116452	0.11801
	TAF6(+)	0.00469525	0.00696191	0.00439541	0.00863374	0.00616743	0.00438068
	TBX18(+)	0.0148192	0.0120101	0.0171119	0.0213953	0.0217762	0.0201526
	TBX21(+)	0.043527	0.0477579	0.042067	0.0469521	0.0419795	0.0357477
	TBX5(+)	0.0472784	0.0395266	0.0513847	0.0349559	0.0360327	0.0478472
	TCF12(+)	0.052507	0.0257451	0.0492433	0.0266592	0.0322496	0.0247038
	TCF3(+)	0.0821005	0.0577737	0.0786368	0.0601388	0.067754	0.0550612
	TCF7L1(+)	0.0888817	0.0963679	0.0900796	0.0935	0.0816568	0.0863394
	TCF7L2(+)	0.0320695	0.0264723	0.0335552	0.0225153	0.0266806	0.0054675
	TEAD1(+)	0.0730687	0.0477849	0.0668713	0.0472345	0.0539152	0.0410954
	TFAP2C(+)	0.076144	0.0589752	0.0692185	0.0628184	0.0628698	0.0533428
	TFE3(+)	0.0496751	0.0536662	0.0433101	0.071457	0.062245	0.074806
	THRA(+)	0.0557715	0.041092	0.0580985	0.0434989	0.0431747	0.0450091
	THRB(+)	0.35408	0.196081	0.330775	0.190912	0.256734	0.131962
	TP63(+)	0.0387602	0.0450187	0.0413289	0.0418031	0.0378627	0.0471962
	USF2(+)	0.0853527	0.0793139	0.0860423	0.0805774	0.0838978	0.081778
	VAX2(+)	0.0343998	0.0217805	0.0357061	0.0261346	0.0344809	0.0406718
	VDR(+)	0.0384502	0.0371932	0.0402708	0.0425756	0.040214	0.0465404
	VEZF1(+)	0.0665558	0.0617675	0.0660308	0.059608	0.0585708	0.0602475
	WT1(+)	0.00458234	0.00998691	0.00532504	0.0128197	0.0100507	0.00834002
	XBP1(+)	0.117246	0.131414	0.114621	0.125144	0.121021	0.128146
	YY1(+)	0.0988086	0.0971326	0.0993523	0.0917852	0.0921106	0.0908715
	YY2(+)	0.0504915	0.0635836	0.0535725	0.0618724	0.0545728	0.0668651
	ZBTB11(+)	0.0588006	0.0568967	0.0647583	0.0526914	0.047937	0.0497165
	ZBTB14(+)	0.0905768	0.0665908	0.087175	0.0600201	0.0679879	0.0467147
	ZBTB18(+)	0.0596406	0.0659199	0.0562382	0.0503927	0.0666699	0.0341537
	ZBTB20(+)	0.0891315	0.0943826	0.0930116	0.0830383	0.0746794	0.0782186
	ZBTB21(+)	0.0745625	0.0943313	0.0751076	0.0845019	0.075381	0.0873088
	ZBTB25(+)	0.0728898	0.0585227	0.0727011	0.0550205	0.0558189	0.0594256
	ZBTB41(+)	0.129597	0.0731546	0.133099	0.0703818	0.0876279	0.0477433
	ZBTB43(+)	0.0502358	0.0506917	0.0472142	0.0521381	0.0509741	0.050196
	ZBTB5(+)	0.0590651	0.0279348	0.0610815	0.0304662	0.0391269	0.0311069
	ZBTB7A(+)	0.0754915	0.0795545	0.0763895	0.0741308	0.0694202	0.0745602
	ZBTB8A(+)	0.0785424	0.0652327	0.0801789	0.0608199	0.0648498	0.0549144
	ZFP57(+)	0.129819	0.133898	0.138823	0.129811	0.123591	0.149646
	ZFX(+)	0.0655625	0.0648388	0.0630205	0.0623289	0.0585102	0.0628399
	ZFY(+)	0.0739047	0.0698523	0.0733577	0.0702395	0.0690148	0.0628936
	ZNF112(+)	0.00217081	0.00336203	0.00333506	0.00455748	0.00753637	0.00305422
	ZNF121(+)	0.0453481	0.0452969	0.0486429	0.0409468	0.0432221	0.042039
	ZNF148(+)	0.078363	0.0694076	0.0787501	0.0653258	0.0647451	0.0613037
	ZNF214(+)	0.00329191	0.00791527	0.00213014	0.00699663	0.0073363	0
	ZNF267(+)	0.0595353	0.0577191	0.0591104	0.0576998	0.0574481	0.0572975
	ZNF280A(+)	0.153168	0.141466	0.137868	0.12065	0.137432	0.1016
	ZNF281(+)	0.0457588	0.0415043	0.0433484	0.0469447	0.0448044	0.0402671
	ZNF3(+)	0.0233616	0.0636475	0.0289084	0.0503476	0.0390752	0.0518421
	ZNF30(+)	0.0580017	0.0556656	0.0631066	0.0597169	0.0600068	0.055485
	ZNF337(+)	0.0555768	0.0589705	0.0663525	0.0558772	0.0502302	0.0488478
	ZNF341(+)	0.0774729	0.123919	0.0962816	0.0758104	0.0533335	0.0799921
	ZNF354C(+)	0.050559	0.0503117	0.0528736	0.0476154	0.0417695	0.04252
	ZNF416(+)	0.174397	0.156314	0.260774	0.12263	0.106619	0.10415
	ZNF460(+)	0.0702993	0.0754848	0.068163	0.0644565	0.0567082	0.0886193
	ZNF467(+)	0.00154365	0.00368354	0.0016024	0.00484483	0.00526649	0.00429374
	ZNF516(+)	0.057567	0.057766	0.0672669	0.0543443	0.0520557	0.0619773
	ZNF536(+)	0.030016	0.0195629	0.028936	0.0185085	0.0329447	0.0221349
	ZNF574(+)	0.0554805	0.0649996	0.0514312	0.0609838	0.0591979	0.0703778
	ZNF580(+)	0.105312	0.1006	0.108154	0.100067	0.101998	0.0986004
	ZNF674(+)	0.0741224	0.0234228	0.0594597	0.0238665	0.0449579	0.018342
	ZNF709(+)	0.0605685	0.0477209	0.0600311	0.0497368	0.0503301	0.0420128
	ZNF777(+)	0.0022058	0.000872611	0.00423684	0.00144313	0.00256319	0
	ZNF781(+)	0.0426188	0.0459805	0.0477917	0.0458641	0.0441536	0.0582227
	ZNF83(+)	0.0674774	0.0539491	0.0670788	0.0509533	0.0571954	0.0595346
	ZNF846(+)	0.0461125	0.0495151	0.0484953	0.0550472	0.0380024	0.0484105
	ZNF90(+)	0.0395634	0.0402588	0.0440834	0.0382112	0.058455	0.0331059

### Sheet: S6
	Regulon	Macro_c1	Macro_c2	Macro_c3	Macro_c4	Macro_c5	Macro_c6	Macro_c7	Macro_c8
	AHR(+)	0.229045	0.131447	0.171821	0.115887	0.198986	0.179726	0.179681	0.174184
	ARID3A(+)	0.0730529	0.056159	0.0578856	0.0597052	0.104375	0.0874859	0.0678879	0.0692137
	ASCL2(+)	0.0732964	0.0503456	0.0674945	0.0420114	0.0628006	0.0712932	0.0773931	0.0308215
	ATF1(+)	0.0870711	0.0571117	0.0545621	0.0544021	0.0927344	0.115394	0.0755088	0.0756832
	ATF3(+)	0.57393	0.409611	0.408583	0.409754	0.368188	0.391132	0.398363	0.468171
	ATF4(+)	0.0910976	0.0910777	0.110314	0.101953	0.0643573	0.0591063	0.0910462	0.113617
	ATF6(+)	0.105727	0.0647482	0.0906722	0.064004	0.097354	0.0845103	0.0696112	0.0880491
	ATF7(+)	0.0588002	0.0448732	0.051646	0.042264	0.0544815	0.0562226	0.0454547	0.0705577
	BACH1(+)	0.185361	0.119594	0.118827	0.13519	0.182471	0.144707	0.160362	0.178635
	BARX1(+)	0.00254171	0.00287316	0.00405058	0.00323888	0.00223552	0.00775113	0.00343706	0.000960216
	BCL11A(+)	0.0640064	0.0467445	0.0522033	0.0458816	0.045943	0.0569695	0.0508964	0.0600807
	BCLAF1(+)	0.076435	0.0621847	0.0691538	0.0635881	0.0753488	0.0706454	0.0710433	0.0750169
	BRCA1(+)	0.0455659	0.0425901	0.047707	0.0463561	0.0436014	0.0451424	0.045661	0.0472392
	CARF(+)	0.0292025	0.0303003	0.0352628	0.0303692	0.0578317	0.0455941	0.0482613	0.033182
	CDX2(+)	0.00933842	0.00783371	0.0156652	0.0241755	0.00778127	0.00619873	0.0112882	0.00757663
	CEBPA(+)	0.103856	0.11417	0.105008	0.0993087	0.0823268	0.0687732	0.0854491	0.104281
	CEBPB(+)	0.377367	0.33184	0.327868	0.350077	0.316259	0.313812	0.337494	0.39836
	CEBPD(+)	0.257629	0.210776	0.319582	0.174705	0.223659	0.154465	0.269094	0.208647
	CEBPE(+)	0.18248	0.185959	0.171548	0.217814	0.111671	0.0844673	0.118801	0.186984
	CEBPG(+)	0.0508322	0.0593866	0.0538033	0.0578423	0.0594231	0.0468636	0.0529046	0.0536654
	CHD1(+)	0.110939	0.0735056	0.088893	0.0735082	0.108559	0.109341	0.0953751	0.102575
	CHURC1(+)	0.213376	0.261885	0.249546	0.24018	0.125927	0.104728	0.234527	0.24583
	CLOCK(+)	0.0532414	0.0483131	0.0542222	0.0492216	0.0555575	0.0495552	0.050024	0.0592243
	CREB1(+)	0.0112014	0.0106099	0.0198595	0.011006	0.0405326	0.0203681	0.0150374	0.0155581
	CREB3L2(+)	0.061813	0.0580071	0.05985	0.0591321	0.0546721	0.0512109	0.053469	0.0634902
	CREB5(+)	0.147081	0.0780927	0.123547	0.065007	0.310248	0.285102	0.159071	0.0912119
	CREM(+)	0.185534	0.134666	0.160323	0.131683	0.140812	0.152692	0.151661	0.182637
	CRX(+)	0.101691	0.100761	0.100688	0.099273	0.0841995	0.0720216	0.0888087	0.0994014
	DBP(+)	0.053444	0.0572935	0.0543744	0.0534437	0.0714024	0.0589093	0.0504253	0.0471704
	DDIT3(+)	0.0866389	0.0551513	0.0539206	0.0563359	0.0422704	0.060626	0.0563159	0.0833755
	DLX2(+)	0.0302418	0.0151786	0.0239548	0.016552	0.0351485	0.066596	0.0268104	0.0197566
	E2F1(+)	0.0315121	0.0306166	0.0339448	0.0328822	0.0336252	0.0337086	0.0358238	0.0368049
	E2F2(+)	0.0452824	0.0377462	0.0422741	0.0403485	0.0435716	0.0440473	0.0454367	0.0469396
	E2F3(+)	0.0722194	0.0550867	0.061279	0.0561716	0.0755046	0.0718933	0.0667556	0.0716752
	E2F7(+)	0.0594626	0.0416388	0.049529	0.0465946	0.0502716	0.0537912	0.0504794	0.065294
	E2F8(+)	0.0454422	0.0442588	0.047998	0.0479221	0.0385111	0.0365709	0.0488558	0.0457769
	EBF1(+)	0.00433805	0.00430859	0.00722588	0.00679808	0.00688314	0.00903719	0.00705963	0.00653759
	EGR1(+)	0.0940612	0.0698378	0.0733005	0.0706685	0.0852699	0.0826574	0.075789	0.0861645
	EGR2(+)	0.104145	0.0855486	0.0862964	0.0837304	0.0847516	0.0808373	0.0804388	0.0941654
	EGR3(+)	0.0893467	0.058925	0.0687871	0.0612198	0.0757424	0.0805909	0.0663228	0.0765676
	EGR4(+)	0.115358	0.0605419	0.0713264	0.0571866	0.0831491	0.08849	0.0811598	0.0981374
	EHF(+)	0.00265902	0.00210771	0.00332562	0.003472	0.0115659	0.0102017	0.00547128	0.00224677
	ELF1(+)	0.0939954	0.070221	0.0811931	0.0696277	0.0873621	0.084242	0.0809613	0.0912118
	ELF2(+)	0.0258656	0.0160534	0.0238532	0.0155272	0.0345705	0.0356034	0.0266322	0.0226627
	ELF4(+)	0.00802987	0.00695089	0.00545569	0.00923277	0.0041963	0.00509649	0.00705174	0.0229326
	ELK1(+)	0.0388012	0.0390922	0.0417662	0.0407226	0.038047	0.0353935	0.038886	0.040494
	ELK3(+)	0.0383663	0.0121068	0.0219363	0.0198991	0.00649174	0.0193596	0.0243055	0.0559791
	ELK4(+)	0.0555995	0.0455414	0.0542149	0.0493088	0.0639369	0.052669	0.0559884	0.0583352
	EOMES(+)	0.0701848	0.0492785	0.0618401	0.0447766	0.0610679	0.0623136	0.0621983	0.065129
	EP300(+)	0.0742601	0.0558303	0.0636648	0.0569772	0.092826	0.0816092	0.068808	0.0723862
	ERG(+)	0.0204179	0.0176356	0.0204389	0.0195121	0.0215626	0.0193201	0.0204214	0.0205567
	ESR2(+)	0.0349831	0.0521259	0.0430815	0.0504662	0.0434799	0.0305318	0.0430906	0.0365085
	ESRRA(+)	0.0159504	0.0165898	0.0210713	0.0168922	0.0176306	0.00913002	0.0157864	0.0416611
	ETS1(+)	0.0671291	0.0411151	0.0519763	0.0434584	0.0668281	0.0709752	0.0545459	0.0614865
	ETV4(+)	0.0240372	0.0254175	0.0302929	0.0346375	0.0276389	0.0326471	0.0309373	0.0235906
	ETV5(+)	0.0838825	0.0681532	0.0927288	0.0725642	0.0637255	0.0641851	0.0716196	0.075698
	ETV7(+)	0.0681149	0.0624016	0.0584832	0.0645491	0.0713612	0.0688617	0.0678219	0.0656254
	FLI1(+)	0.074588	0.0556176	0.0721143	0.0543736	0.119037	0.0919094	0.0827617	0.0652123
	FOS(+)	0.383795	0.205068	0.224256	0.208104	0.527486	0.439801	0.302731	0.262851
	FOSB(+)	0.491936	0.310546	0.31435	0.303152	0.345201	0.375411	0.33004	0.373752
	FOSL1(+)	0.130056	0.0620035	0.0705545	0.0672848	0.123344	0.128281	0.0836888	0.106535
	FOSL2(+)	0.110416	0.0780145	0.0851232	0.0807851	0.0931171	0.0981469	0.0904681	0.111089
	FOXA2(+)	0.0188233	0.0213221	0.0228618	0.0268751	0.0121608	0.015599	0.0219908	0.0283113
	FOXA3(+)	0.0287217	0.030217	0.0291961	0.0318763	0.0352208	0.0429897	0.0335057	0.0286095
	FOXC2(+)	0.0232101	0.0148051	0.0203438	0.0177123	0.0214488	0.0274417	0.023251	0.0257448
	FOXF1(+)	0.011891	0.00896227	0.0138444	0.0101886	0.0160722	0.0248846	0.012442	0.0125435
	FOXJ1(+)	0.0123046	0.0128496	0.0121126	0.0150171	0.0115722	0.0108259	0.00939793	0.012688
	FOXL1(+)	0.0144881	0.0140373	0.0122787	0.0196116	0.0145017	0.0170827	0.0161047	0.0194933
	FOXO1(+)	0.0210323	0.0176039	0.0264845	0.0184474	0.00735613	0.0125834	0.0161684	0.0190344
	FOXO3(+)	0.0956422	0.0693769	0.077221	0.0701328	0.0731859	0.0758825	0.0702467	0.0955504
	GABPA(+)	0.0594659	0.0464477	0.0579766	0.0473822	0.0767169	0.0655257	0.0605947	0.0586987
	GABPB1(+)	0.109362	0.0582784	0.072375	0.0580597	0.0759886	0.108243	0.0801901	0.0842362
	GATA2(+)	0.00759597	0.0102216	0.00825016	0.00727352	0.0146908	0.0238505	0.00937391	0.00651925
	GATA3(+)	0.0604623	0.0507669	0.050891	0.0466945	0.0864234	0.0792383	0.0553211	0.0588157
	GATA4(+)	0.0439321	0.0593825	0.0600462	0.0652122	0.0341148	0.0224428	0.0555699	0.0573721
	GATA5(+)	0.0760849	0.0800921	0.0817479	0.0806284	0.059108	0.0431058	0.0728463	0.0829647
	GATA6(+)	0.00802317	0.00742353	0.0126113	0.00926662	0.00430983	0.0043241	0.00929309	0.0100405
	GATAD1(+)	0.0517592	0.048633	0.053296	0.0487695	0.0551406	0.0481802	0.0489372	0.0528651
	GFI1(+)	0.0407623	0.037127	0.0450143	0.0434848	0.0626483	0.042443	0.0499939	0.0603863
	GMEB1(+)	0.0243289	0.0239988	0.0272388	0.026684	0.0377931	0.0339308	0.0318424	0.0360219
	GPBP1L1(+)	0.0410942	0.0230346	0.0280282	0.0235734	0.0957493	0.0731617	0.0499825	0.0328351
	GRHL2(+)	0.0397895	0.0618488	0.0536916	0.0660114	0.0255647	0.0150672	0.0480372	0.0633625
	HAND2(+)	0.0108832	0.00818651	0.0157178	0.0128922	0.0113891	0.0247157	0.0128762	0.00452531
	HES1(+)	0.069401	0.0464164	0.0534538	0.0448366	0.0621161	0.0701389	0.0568361	0.0583379
	HES2(+)	0.119545	0.157204	0.122194	0.147886	0.0913483	0.0769736	0.11216	0.129728
	HES7(+)	0.0384572	0.0238808	0.0367804	0.0266848	0.0989398	0.167302	0.0466473	0.0273375
	HINFP(+)	0.037929	0.0270043	0.0379711	0.0334097	0.0409986	0.0480131	0.0377076	0.0378043
	HIVEP1(+)	0.126727	0.0789051	0.0906954	0.0803605	0.104515	0.114928	0.0944144	0.11995
	HMGA1(+)	0.135315	0.141321	0.157638	0.150182	0.108827	0.10625	0.158869	0.156197
	HMGA2(+)	0.0199395	0.0170442	0.0207503	0.0204324	0.0245097	0.0367233	0.021186	0.0245927
	HNF1A(+)	0.0587966	0.0484125	0.0583462	0.0519691	0.0646923	0.0688504	0.0574567	0.0597331
	HNF1B(+)	0.0165333	0.0191822	0.0229532	0.0301556	0.015634	0.0206253	0.0203524	0.020629
	HNF4A(+)	0.0173783	0.0181807	0.0207152	0.0219335	0.0194131	0.0228293	0.0252804	0.0275141
	HNF4G(+)	0.0183154	0.0247152	0.0236757	0.0331519	0.0218287	0.0274001	0.0250391	0.0258091
	HOXA1(+)	0.0262171	0.0142463	0.0195575	0.0233552	0.0255864	0.0320794	0.0278293	0.0477584
	HOXA13(+)	0.0112331	0.00882275	0.0128973	0.0120611	0.0107055	0.00907788	0.0119615	0.0123557
	HOXA2(+)	0.0236537	0.0107252	0.0162784	0.0161567	0.0326999	0.0304121	0.0172059	0.0259564
	HOXA3(+)	0.0873801	0.0592353	0.0672002	0.061418	0.0519533	0.0778615	0.0582532	0.0628093
	HOXA4(+)	0.0251406	0.0230257	0.0257924	0.0224873	0.0125006	0.0076152	0.0267435	0.0306915
	HOXA7(+)	0.0127594	0.0095445	0.0169365	0.0129774	0.0172978	0.030029	0.0158332	0.00898765
	HOXB2(+)	0.0627434	0.0518501	0.054081	0.0590904	0.0253203	0.0384176	0.043563	0.0723386
	HOXB3(+)	0.00905957	0.00581531	0.00960386	0.00620261	0.0217367	0.0369756	0.00964843	0.00388744
	HOXB8(+)	0.00619487	0.00205977	0.00718047	0.00430242	0.0269842	0.0282718	0.00445266	0
	HOXC6(+)	0.000694301	0.000171132	0.00100761	0.000320122	0.00145412	0.00158331	0.000767119	0
	HSF1(+)	0.0449303	0.0544056	0.0551113	0.0549748	0.0484244	0.0406596	0.0523059	0.051242
	IKZF1(+)	0.0828735	0.0574416	0.070806	0.0577233	0.109026	0.0960559	0.0780172	0.0698042
	IKZF2(+)	0.0221594	0.0157807	0.0247572	0.016989	0.0460004	0.0711346	0.0272225	0.0191868
	ILF2(+)	0.0895252	0.103545	0.100725	0.106845	0.0755818	0.0571242	0.103752	0.0962827
	IRF1(+)	0.175618	0.112736	0.117976	0.105203	0.294858	0.280627	0.152341	0.11262
	IRF2(+)	0.182298	0.194378	0.198845	0.172652	0.238596	0.176872	0.205637	0.171669
	IRF4(+)	0.125591	0.0981956	0.109643	0.105293	0.0992778	0.0934886	0.118702	0.141968
	IRF6(+)	0.0393805	0.0422403	0.04444	0.0454491	0.0397633	0.0407499	0.0426331	0.0467548
	IRF7(+)	0.0653921	0.060992	0.0589002	0.0627781	0.0675694	0.0624469	0.0620379	0.0644372
	ISL1(+)	0.0126299	0.0140053	0.0129313	0.0174305	0.0100867	0.0121872	0.0165443	0.0175741
	JUN(+)	0.443458	0.310371	0.29784	0.295751	0.384172	0.338332	0.300584	0.291516
	JUNB(+)	0.12159	0.097583	0.101847	0.0929535	0.14565	0.122477	0.115588	0.10246
	JUND(+)	0.118225	0.0916318	0.0938583	0.0919861	0.0895191	0.0924104	0.0957823	0.116903
	KLF10(+)	0.0927183	0.0651954	0.0682543	0.0664278	0.0688547	0.0760786	0.0690968	0.0881826
	KLF11(+)	0.0667958	0.0507409	0.0543585	0.0521039	0.063146	0.0616642	0.057916	0.0686722
	KLF12(+)	0.031205	0.021416	0.0303638	0.0240865	0.0191269	0.0216301	0.0274567	0.0325282
	KLF13(+)	0.0835528	0.06174	0.071145	0.0629707	0.129635	0.103698	0.0905474	0.0781257
	KLF3(+)	0.0697716	0.0585013	0.0602891	0.0595334	0.0838757	0.0763104	0.0661776	0.0758017
	KLF4(+)	0.121143	0.0989397	0.0992283	0.0975935	0.0941874	0.0909225	0.099164	0.115871
	KLF6(+)	0.101092	0.0813009	0.0844552	0.0818959	0.07708	0.0758805	0.0814215	0.0971729
	KLF7(+)	0.0682622	0.0456665	0.0597097	0.0461409	0.0708746	0.0650945	0.0545624	0.0590501
	KLF8(+)	0.0135095	0.0149021	0.0159442	0.0172757	0.0127989	0.0139823	0.0135133	0.0211472
	KLF9(+)	0.0655362	0.0479848	0.0573963	0.0502392	0.0539775	0.0550157	0.0527517	0.0632099
	KMT2B(+)	0.0576071	0.0390761	0.049167	0.0419259	0.0521395	0.0448152	0.0443856	0.0547312
	LHX2(+)	0.0664201	0.0449818	0.0656699	0.0473354	0.0547585	0.0507314	0.0500094	0.0546131
	LTF(+)	0.0588993	0.0355641	0.0367581	0.0443106	0.0927246	0.079456	0.0333803	0.0574157
	MAF(+)	0.0788116	0.0653981	0.0775396	0.0651992	0.058348	0.0595929	0.0544587	0.0724764
	MAFF(+)	0.111561	0.0752931	0.0817116	0.0766555	0.0840417	0.0914663	0.0817118	0.101718
	MAFG(+)	0.122247	0.0862933	0.0776231	0.091707	0.0879511	0.0981205	0.08228	0.144373
	MAFK(+)	0.0213346	0.0152445	0.018961	0.0158279	0.0171825	0.0270314	0.0186721	0.0255749
	MAX(+)	0.057682	0.0464422	0.0596932	0.0473691	0.0735687	0.0633801	0.0574563	0.0565463
	MECOM(+)	0.00173382	0.00204596	0.00188385	0.00170649	0.000574167	0.00239743	0.0031724	0.00805912
	MECP2(+)	0.0905657	0.0719386	0.0707522	0.0745542	0.0758788	0.0772157	0.070692	0.0927284
	MITF(+)	0.0947595	0.100157	0.0687384	0.0995477	0.0477025	0.0449881	0.047108	0.107088
	MLX(+)	0.0904899	0.108885	0.102108	0.107037	0.0854487	0.0648164	0.099755	0.0967925
	MNX1(+)	0.00599935	0.00999954	0.0223465	0.020374	0.0105564	0.00378277	0.0155038	0.0196155
	MSX1(+)	0.0144954	0.0127437	0.017382	0.016734	0.00992839	0.0093998	0.0149377	0.0216963
	MXI1(+)	0.0844526	0.0745184	0.0551441	0.114766	0.0680526	0.0790593	0.0566624	0.107827
	MYB(+)	0.066731	0.0787399	0.059402	0.0625141	0.130502	0.0793739	0.0844918	0.0468622
	MYCN(+)	0.00488338	0.00577571	0.00805365	0.00814106	0.00568054	0.00280417	0.00538128	0.00119549
	MYPOP(+)	0.0483737	0.0493188	0.0338596	0.0486874	0.139404	0.0653264	0.0681677	0.0194748
	MZF1(+)	0.0402824	0.0322433	0.0340202	0.0371914	0.0583328	0.0507127	0.038659	0.0389547
	NEUROD1(+)	0.0631756	0.0737732	0.0706566	0.0788732	0.0727268	0.0626174	0.0707863	0.0752408
	NFATC1(+)	0.127433	0.103839	0.111084	0.104629	0.0845528	0.0882306	0.10484	0.121308
	NFE2L1(+)	0.0374354	0.0398976	0.0415854	0.041495	0.0218259	0.0228167	0.0381525	0.0444757
	NFE2L2(+)	0.113039	0.0869012	0.0932307	0.086399	0.0923682	0.0924701	0.0902568	0.108714
	NFE2L3(+)	0.0566514	0.0347462	0.0491782	0.0366133	0.0452691	0.0484832	0.0450633	0.0528335
	NFIA(+)	0.0197014	0.0110435	0.0296894	0.0180884	0.0140979	0.0147185	0.018786	0.0117654
	NFIB(+)	0.00842019	0.00757207	0.0107633	0.014025	0.00842785	0.0109928	0.00933546	0.0110212
	NFIC(+)	0.0793757	0.0658693	0.0761592	0.0658042	0.0720796	0.0659126	0.0685588	0.0763349
	NFIL3(+)	0.103226	0.0728574	0.0782934	0.0718399	0.0855216	0.091186	0.081428	0.0986706
	NFKB1(+)	0.353974	0.205568	0.230912	0.196632	0.209095	0.287155	0.243866	0.304027
	NFKB2(+)	0.115601	0.0747655	0.079012	0.0751519	0.093866	0.101313	0.0827754	0.0969989
	NFYC(+)	0.056319	0.0626085	0.0608	0.0645148	0.0532329	0.0445773	0.0578308	0.0631654
	NKX3-1(+)	0.0738547	0.0366473	0.0449281	0.0411393	0.081696	0.0873961	0.0667448	0.0737829
	NKX6-2(+)	0.0402861	0.0449126	0.0479314	0.0571698	0.0488108	0.0426255	0.0476028	0.0554528
	NR1H4(+)	0.0146713	0.00864927	0.0170035	0.0153989	0.0227207	0.0183972	0.0129049	0.0219146
	NR2C1(+)	0.045436	0.0391269	0.0477247	0.0401106	0.0594212	0.0542628	0.0505142	0.0431844
	NR2F1(+)	0.0387345	0.0323888	0.0346175	0.0346056	0.0267848	0.0300356	0.0310392	0.0353485
	NR2F2(+)	0.0175314	0.0125994	0.0185584	0.0147765	0.0118182	0.0168156	0.0155116	0.0184219
	NR2F6(+)	0.00187446	0.00152463	0.00149497	0.00266947	0.00165116	0.00266511	0.00136193	0.00320419
	NR5A2(+)	0.008426	0.00769469	0.0128627	0.0136078	0.0162007	0.0259747	0.0136954	0.0107417
	ONECUT2(+)	0.0113158	0.0207969	0.0124442	0.0245701	0.00928785	0.0133738	0.0177664	0.0220129
	OTUD4(+)	0.101847	0.0751357	0.0769361	0.0806445	0.0949726	0.0999455	0.0843567	0.0998767
	OTX1(+)	0.0641347	0.065724	0.0599524	0.0704301	0.187559	0.116947	0.118871	0.0391085
	PAX7(+)	0.014702	0.0163643	0.0187055	0.0205401	0.0223628	0.0282703	0.0213025	0.014689
	PBX1(+)	0.0104488	0.00953536	0.0143679	0.015194	0.010927	0.0121381	0.0113903	0.011821
	PBX3(+)	0.0493555	0.0493018	0.0483993	0.0581	0.0365829	0.03235	0.0425087	0.0709297
	PDX1(+)	0.0175542	0.0215164	0.0220071	0.0303823	0.0169105	0.0192925	0.0215929	0.0231778
	PGR(+)	0.027154	0.0141116	0.0200539	0.0157852	0.0104583	0.0122564	0.0241667	0.0310562
	POU2F1(+)	0.0659681	0.0455364	0.0577599	0.0434583	0.0830211	0.082487	0.0605133	0.0465854
	POU2F2(+)	0.0682406	0.0466983	0.0661191	0.0508752	0.16773	0.110202	0.109591	0.0578533
	POU5F1(+)	0.0295671	0.0311151	0.0307943	0.0435932	0.0223632	0.0230426	0.0361284	0.0356288
	POU6F2(+)	0.011249	0.00769658	0.0104584	0.0131148	0.00747448	0.00907148	0.0114437	0.0128794
	PRDM6(+)	0.0355033	0.0277978	0.0304892	0.0291783	0.0254782	0.0190531	0.0246976	0.0364762
	PURA(+)	0.0430306	0.0296106	0.0390773	0.0312491	0.0539484	0.0620322	0.0431755	0.0425304
	RARA(+)	0.0818329	0.068097	0.0580849	0.0634098	0.0961458	0.0955156	0.0707948	0.08139
	RARB(+)	0.0113817	0.00801402	0.015398	0.00784517	0.0220192	0.039964	0.0128023	0.00627798
	RARG(+)	0.0145578	0.0112702	0.0195161	0.0146418	0.0167747	0.0284267	0.0161942	0.0124727
	RB1(+)	0.088454	0.0712402	0.0853123	0.070324	0.0738058	0.0665986	0.0727835	0.0821042
	RBAK(+)	0.0521899	0.0586574	0.0615617	0.0576181	0.0549607	0.0366922	0.0487205	0.0782393
	RELA(+)	0.0332195	0.0253096	0.0304668	0.0266182	0.0262895	0.0306691	0.0270125	0.0292441
	RFX1(+)	0.0201343	0.0144309	0.0205134	0.015015	0.0328382	0.0309875	0.0171326	0.0149311
	RFX3(+)	0.0620075	0.0449952	0.0609246	0.0509851	0.0943075	0.066622	0.0648597	0.0615563
	RFX5(+)	0.0617574	0.0491224	0.0638323	0.0519518	0.0648951	0.068935	0.0611518	0.0594034
	RFX7(+)	0.0290216	0.0159278	0.0256363	0.0169767	0.0365062	0.041548	0.0242513	0.0271849
	RUNX3(+)	0.122217	0.0901561	0.10975	0.0930778	0.113116	0.11111	0.113569	0.121
	RXRA(+)	0.0648703	0.0566979	0.0555432	0.0555847	0.129725	0.0927219	0.0823315	0.0578302
	SETDB1(+)	0.0364045	0.0318562	0.036386	0.0348206	0.040715	0.0462115	0.0347566	0.0414165
	SIN3A(+)	0.0619399	0.0373066	0.0524535	0.04009	0.0721477	0.0710003	0.0478908	0.0523743
	SIRT6(+)	0.0371455	0.0379244	0.0380875	0.041436	0.0434584	0.0325701	0.0412782	0.0466674
	SIX1(+)	0.0186962	0.0101308	0.0135683	0.0166675	0.00849251	0.0248026	0.0216305	0.0312954
	SMAD1(+)	0.019667	0.00912123	0.0224534	0.0124185	0.0138757	0.0137642	0.0165674	0.0185247
	SMAD5(+)	0.0482507	0.0421256	0.0500658	0.0433014	0.0552927	0.0507963	0.0466968	0.0506631
	SOX11(+)	0.0454035	0.0410033	0.0462249	0.043626	0.0556925	0.056522	0.0484529	0.0494347
	SOX17(+)	0.019244	0.0117998	0.0222408	0.0159844	0.0135503	0.0202925	0.0285008	0.0231593
	SOX18(+)	0.0093067	0.00689252	0.0110296	0.00960285	0.0111467	0.0180425	0.0150181	0.0120469
	SOX30(+)	0.304812	0.318045	0.302896	0.318382	0.309729	0.33238	0.301785	0.298292
	SOX6(+)	0.0632184	0.057184	0.0523667	0.0771969	0.042947	0.0501455	0.0483268	0.0557857
	SOX7(+)	0.025381	0.0204546	0.021062	0.0248413	0.0111404	0.0082201	0.0162776	0.0328032
	SOX8(+)	0.032684	0.0358577	0.0401077	0.0415681	0.0448779	0.0480818	0.0466658	0.047998
	SOX9(+)	0.00657862	0.00402238	0.0114556	0.016666	0.00236581	0.00327207	0.00884174	0.003854
	SP1(+)	0.058382	0.0413541	0.0495644	0.0434975	0.0884803	0.0712954	0.0589232	0.0557745
	SP2(+)	0.0474386	0.0352571	0.0441469	0.0382431	0.0703347	0.05845	0.0529559	0.0453482
	SP3(+)	0.0784617	0.0602915	0.0677361	0.0626438	0.0827798	0.076165	0.0714527	0.0798176
	SP4(+)	0.0618941	0.0511435	0.0558267	0.0541406	0.0645162	0.0584999	0.052754	0.0682976
	SP5(+)	0.0124128	0.00894688	0.012297	0.00893717	0.0156652	0.0223489	0.0130467	0.0122671
	SPDEF(+)	0.016813	0.0224597	0.0209573	0.029177	0.0120772	0.0131553	0.0221128	0.0238257
	SPI1(+)	0.109632	0.12582	0.11746	0.122365	0.114174	0.0859906	0.119453	0.112163
	SPIB(+)	0.106809	0.0669639	0.094347	0.0669215	0.0718826	0.0804743	0.089324	0.104118
	STAT1(+)	0.0836704	0.0790078	0.0736167	0.078198	0.0785947	0.0736817	0.0720698	0.0774159
	STAT2(+)	0.0715899	0.0713347	0.065563	0.0691633	0.0806084	0.0687395	0.0671195	0.0690759
	STAT6(+)	0.0807731	0.0495768	0.06888	0.0554925	0.179695	0.16701	0.102516	0.0784343
	TAF1(+)	0.102033	0.0673802	0.087152	0.0695031	0.126885	0.114546	0.103382	0.0732901
	TAF6(+)	0.0481909	0.0465308	0.0496072	0.052381	0.0556684	0.0504357	0.049774	0.0526888
	TAL1(+)	0.0115918	0.01118	0.0124009	0.00948395	0.0286102	0.0142855	0.0160249	0.0100477
	TBX15(+)	0.000667839	0.000680405	0.00142679	0.00262192	0.00105085	0.00105886	0.00202018	0.000904979
	TBX19(+)	0.0264817	0.00919474	0.0099421	0.00684775	0.125512	0.0854268	0.0194004	0.0272204
	TBX21(+)	0.0314206	0.0225725	0.0310022	0.0277371	0.0491048	0.0460932	0.0393164	0.0402219
	TCF12(+)	0.0993455	0.0705104	0.114634	0.0712588	0.0640623	0.0745402	0.0606848	0.0770233
	TCF3(+)	0.0556131	0.0495956	0.0514733	0.050578	0.0697319	0.0562622	0.0564551	0.0600036
	TCF4(+)	0.128567	0.0778427	0.178331	0.0889066	0.0412251	0.0570663	0.0766605	0.126802
	TCF7L1(+)	0.00985712	0.00738197	0.0102523	0.00827182	0.0108625	0.0155378	0.00934289	0.00951018
	TCF7L2(+)	0.175309	0.150627	0.105206	0.124727	0.15639	0.153301	0.106258	0.12924
	TEAD1(+)	0.015146	0.0138012	0.0193672	0.0198814	0.0158105	0.0103507	0.0214344	0.0196599
	TEAD4(+)	0.00744155	0.00792796	0.011936	0.0142623	0.00895955	0.00901422	0.0128014	0.0121747
	TEF(+)	0.0214827	0.0140276	0.0188803	0.0200048	0.0212526	0.0209494	0.0185196	0.0216099
	TFAP2C(+)	0.0834711	0.0565996	0.0741794	0.0604392	0.0632157	0.0658739	0.0578436	0.0811764
	TFAP4(+)	0.0068468	0.006069	0.00746011	0.00667783	0.00646258	0.00789109	0.00699253	0.00463335
	TFDP1(+)	0.0794152	0.0783816	0.0776826	0.0827286	0.0619208	0.0597065	0.0823178	0.086739
	TFEB(+)	0.0758196	0.0913091	0.0832263	0.0880877	0.0869691	0.0642663	0.0810178	0.0848915
	TFEC(+)	0.0617912	0.0439614	0.0527142	0.0432157	0.0733601	0.0613528	0.0514066	0.0582887
	THAP1(+)	0.0152755	0.0108944	0.0151435	0.0118783	0.0180485	0.023619	0.00923543	0.0143746
	THRA(+)	0.0535775	0.0413474	0.0446514	0.0547681	0.0484426	0.0367066	0.0408053	0.0624212
	THRB(+)	0.118218	0.127578	0.127563	0.125906	0.0980075	0.0748148	0.118784	0.1199
	USF1(+)	0.0637275	0.0688488	0.0711989	0.0660093	0.0783853	0.063035	0.0723988	0.065864
	USF2(+)	0.0923883	0.100839	0.0985206	0.0982226	0.0827619	0.0661239	0.0915048	0.0964615
	VAX2(+)	0.0790851	0.0868328	0.083573	0.0929252	0.0636087	0.0522802	0.0828075	0.0925796
	WT1(+)	0.0114699	0.00981253	0.0158972	0.0116073	0.00779209	0.00883124	0.0124504	0.0118943
	XBP1(+)	0.104364	0.0889477	0.0943827	0.0895115	0.0830976	0.0798963	0.100043	0.103914
	YY1(+)	0.0777093	0.0705087	0.0749005	0.0713119	0.0818427	0.0713582	0.0763332	0.0797107
	YY2(+)	0.0310021	0.0260878	0.0337746	0.0277244	0.0407886	0.043243	0.0302141	0.0287815
	ZBTB1(+)	0.11172	0.078843	0.0820795	0.0777555	0.0850617	0.0915004	0.0854255	0.115075
	ZBTB11(+)	0.0392954	0.0275225	0.0332827	0.0311394	0.0470651	0.0448711	0.039857	0.0487709
	ZBTB14(+)	0.0290935	0.0412753	0.0315103	0.0441307	0.0142716	0.0108308	0.0199025	0.0268089
	ZBTB25(+)	0.0865009	0.0599483	0.0726909	0.0611104	0.0775296	0.091196	0.0696695	0.072602
	ZBTB40(+)	0.0376021	0.0306383	0.030447	0.0395109	0.0327593	0.0369611	0.0282047	0.040752
	ZBTB7A(+)	0.0832465	0.0767459	0.0791694	0.0770748	0.0918882	0.076118	0.0829352	0.0834308
	ZEB1(+)	0.0846452	0.0634742	0.0752141	0.06684	0.0730025	0.0765903	0.0745136	0.0657695
	ZFP42(+)	0.0186084	0.0129038	0.0161626	0.0158835	0.0371731	0.0314949	0.0195249	0.0241487
	ZFP64(+)	0.007684	0.00917074	0.0141964	0.0122867	0.00115331	0.00109791	0.00379439	0.0105146
	ZFP90(+)	0.0789611	0.069281	0.110911	0.0447963	0.0752293	0.0595703	0.0413746	0.0396528
	ZFX(+)	0.0986535	0.0606603	0.0592855	0.0624741	0.0666273	0.0789367	0.0597061	0.0849191
	ZFY(+)	0.0858938	0.0528499	0.0602343	0.0559224	0.0684273	0.0801116	0.0615394	0.0788454
	ZNF146(+)	0.0458859	0.0486052	0.0524148	0.0503711	0.0461875	0.0378753	0.0512221	0.0536853
	ZNF148(+)	0.0452315	0.0346232	0.0418744	0.0352998	0.0585192	0.0555004	0.0411715	0.04251
	ZNF200(+)	0.062789	0.0475877	0.0495974	0.0460361	0.112515	0.0988138	0.0790289	0.0486025
	ZNF202(+)	0.0444295	0.0257816	0.0361932	0.029145	0.037635	0.0377267	0.0348501	0.040763
	ZNF215(+)	0.0261279	0.017471	0.0239669	0.0196626	0.0224385	0.031707	0.0257627	0.034275
	ZNF23(+)	0.0587416	0.0345674	0.0653103	0.0441287	0.0386416	0.0337847	0.0407326	0.0651669
	ZNF239(+)	0.00836625	0.0117122	0.0158979	0.014055	0.00622686	0.00553398	0.0203941	0.0195821
	ZNF24(+)	0.0500335	0.0552222	0.0541959	0.0487494	0.058931	0.0466535	0.0419166	0.0386738
	ZNF263(+)	0.0230666	0.0144811	0.0208705	0.0137865	0.0579269	0.068408	0.0259816	0.0218685
	ZNF267(+)	0.117229	0.0786306	0.0856976	0.0795239	0.0833001	0.0916821	0.0835601	0.112184
	ZNF28(+)	0.0251963	0.0244266	0.0261914	0.0169276	0.00799489	0.00818997	0.0129859	0.0285443
	ZNF281(+)	0.0923555	0.0713764	0.0747298	0.0737035	0.0985236	0.0938986	0.079939	0.0908238
	ZNF282(+)	0.0386245	0.0329553	0.0340764	0.0347557	0.0417999	0.0311803	0.036673	0.0305868
	ZNF284(+)	0.0237813	0.0466297	0.0219916	0.0423525	0.0604176	0.0359679	0.0220111	0.0291695
	ZNF311(+)	0.0690533	0.0454904	0.0492809	0.0548234	0.0565381	0.0773352	0.0570889	0.0710477
	ZNF317(+)	0.0375687	0.0297156	0.0363916	0.0331304	0.0359667	0.0482998	0.0370612	0.0292185
	ZNF354C(+)	0.0391671	0.0333288	0.0382368	0.0383745	0.0436386	0.0307279	0.0319327	0.0411425
	ZNF367(+)	0.00202892	0.000831262	0.00422498	0.00228384	0.000569565	0.00250687	0.000300917	0.00244672
	ZNF384(+)	0.0579552	0.0430408	0.0467552	0.0523669	0.0747738	0.0622492	0.0589027	0.059607
	ZNF407(+)	0.068069	0.0508404	0.0574063	0.0524405	0.0699433	0.0690715	0.0577259	0.0692474
	ZNF408(+)	0.0756125	0.0724313	0.0695402	0.0644586	0.120534	0.105358	0.0707475	0.0712146
	ZNF433(+)	0.0450585	0.0407273	0.0359023	0.0485953	0.0521597	0.055881	0.0309887	0.0491443
	ZNF440(+)	0.0217592	0.0205727	0.0249187	0.0215994	0.0429306	0.0276239	0.0279839	0.0321968
	ZNF441(+)	0.103929	0.0560208	0.0895059	0.0652872	0.109517	0.107154	0.0843753	0.0954375
	ZNF48(+)	0.0120316	0.00936516	0.0151109	0.00946572	0.0146969	0.0163576	0.00900818	0.00637184
	ZNF550(+)	0.0241612	0.0191106	0.0238618	0.0161786	0.0255262	0.0251364	0.0221752	0.0263259
	ZNF580(+)	0.0672271	0.0724473	0.0762726	0.0737307	0.072167	0.0568539	0.0787737	0.0737533
	ZNF581(+)	0.170086	0.163331	0.16817	0.161875	0.161582	0.134402	0.172202	0.150193
	ZNF611(+)	0.0489301	0.0338048	0.047647	0.0355132	0.0834918	0.0710755	0.0542822	0.0446041
	ZNF614(+)	0.030202	0.0253742	0.0325276	0.0220661	0.0498667	0.0335286	0.0345583	0.0465866
	ZNF619(+)	0.0262696	0.0165807	0.024071	0.0225517	0.0202481	0.0225139	0.0196376	0.0264367
	ZNF627(+)	0.00857492	0.0168469	0.013162	0.0185694	0.0108821	0.00260317	0.012927	0.0191948
	ZNF639(+)	0.0325206	0.0243252	0.0315515	0.0241663	0.044898	0.0465363	0.0348719	0.02638
	ZNF749(+)	0.162572	0.133635	0.130072	0.128519	0.119691	0.106	0.116429	0.11797
	ZNF772(+)	0.0333625	0.0258952	0.0366007	0.0217716	0.0517074	0.0372213	0.0370622	0.0292378
	ZNF776(+)	0.0654899	0.0418095	0.0462432	0.0447524	0.046965	0.0484057	0.0490899	0.0564807
	ZNF91(+)	0.0591284	0.0514157	0.0536481	0.0364939	0.0379465	0.0465836	0.0308063	0.0538858
	ZXDB(+)	0.0264471	0.0232949	0.0252734	0.0218105	0.0259504	0.0255011	0.0243732	0.0308673
